# Gene fate spectrum as a reflection of local genomic properties

**DOI:** 10.1101/2022.08.08.502781

**Authors:** Yuichiro Hara, Shigehiro Kuraku

## Abstract

Functionally indispensable genes are likely to be retained and otherwise to be lost during evolution. This evolutionary fate of a gene can also be affected by neutral factors, including the mutability of genomic positions, but such features have not been examined well. To uncover the genomic features associated with gene loss, we investigated the characteristics of genomic regions where genes have been independently lost in multiple lineages. With a comprehensive scan of gene phylogenies of vertebrates with a careful inspection of evolutionary gene losses, we identified 1,081 human genes whose orthologs were lost in multiple mammalian lineages: designated ‘elusive genes.’ These elusive genes were located in genomic regions with rapid nucleotide substitution, high GC content, and high gene density. A comparison of the orthologous regions of such elusive genes across vertebrates revealed that these features had been established before the radiation of the extant vertebrates more than 500 million years ago. The association of human elusive genes with transcriptomic and epigenomic characteristics illuminated that the genomic regions containing such genes were subject to repressive transcriptional regulation. Thus, the heterogeneous genomic features driving gene fates toward loss have been in place since the ancestral vertebrates and may sometimes have relaxed the functional indispensability of such genes.
