## Supplementary Table S1 for "Gene fate spectrum as a reflection of local genomic properties"

### Sheet: Table_S1
Supplementary Table S1. Vertebrate species used for creating gene phylogenies.
Species	Abbrebiation	NCBI_Taxonomy_ID	Vertebrate_group	Representative_Taxonomy	Representative_Upper_Taxonomy	BuscoVRT_complete	BuscoVRT_missing	BuscoCVG_complete	BuscoCVG_missing	Annotation_source	Taxonomy
Danio rerio	Danrer	7955	Fishes	.	.	99.19	0.43	100	0	RefSeq_GCF_000002035.6;Ensembl_92	Vertebrata; Euteleostomi; Actinopterygii; Neopterygii; Teleostei; Ostariophysi; Cypriniformes; Cyprinidae; Danio
Homo sapiens	Homsap	9606	Mammals	Hominoidea	.	99.73	0.12	100	0	RefSeq_GCF_000001405.38;Ensembl_92	Vertebrata; Euteleostomi; Mammalia; Eutheria; Euarchontoglires; Primates; Haplorrhini; Catarrhini; Hominidae; Homo
Mus musculus	Musmus	10090	Mammals	Myomorpha(Myodonta)	Myomorpha-Castorimorpha clade;Myomorpha-Castorimorpha-Sciuromorpha clade;Rodentia	99.88	0.12	100	0	RefSeq_GCF_000001635.26;Ensembl_92	Vertebrata; Euteleostomi; Mammalia; Eutheria; Euarchontoglires; Glires; Rodentia; Myomorpha; Muroidea; Muridae; Murinae; Mus; Mus
Takifugu rubripes	Takrub	31033	Fishes	.	.	97.56	0.77	96.57	1.29	RefSeq_GCF_000180615.1;Ensembl_92	Vertebrata; Euteleostomi; Actinopterygii; Neopterygii; Teleostei; Neoteleostei; Acanthomorphata; Eupercaria; Tetraodontiformes; Tetradontoidea; Tetraodontidae; Takifugu
Rattus norvegicus	Ratnor	10116	Mammals	Myomorpha(Myodonta)	Myomorpha-Castorimorpha clade;Myomorpha-Castorimorpha-Sciuromorpha clade;Rodentia	99.5	0.19	99.14	0.43	RefSeq_GCF_000001895.5;Ensembl_92	Vertebrata; Euteleostomi; Mammalia; Eutheria; Euarchontoglires; Glires; Rodentia; Myomorpha; Muroidea; Muridae; Murinae; Rattus
Sus scrofa	Susscr	9823	Mammals	Cetartiodactyla	Laurasiatheria	99.77	0.12	99.57	0.43	RefSeq_GCF_000003025.6;Ensembl_92	Vertebrata; Euteleostomi; Mammalia; Eutheria; Laurasiatheria; Cetartiodactyla; Suina; Suidae; Sus
Felis catus	Felcat	9685	Mammals	Carnivora	Laurasiatheria	99.77	0.04	99.14	0.43	RefSeq_GCF_000181335.3;Ensembl_92	Vertebrata; Euteleostomi; Mammalia; Eutheria; Laurasiatheria; Carnivora; Feliformia; Felidae; Felinae; Felis
Xenopus tropicalis	Xentro	8364	Amphibians	.	.	98.38	1.01	100	0	RefSeq_GCF_000004195.3;Ensembl_92;Xenbase_XENTR_9.1	Vertebrata; Euteleostomi; Amphibia; Batrachia; Anura; Pipoidea; Pipidae; Xenopodinae; Xenopus; Silurana
Xenopus laevis	Xenlae	8355	Amphibians	.	.	98.65	0.81	98.71	0	RefSeq_GCF_001663975.1	Vertebrata; Euteleostomi; Amphibia; Batrachia; Anura; Pipoidea; Pipidae; Xenopodinae; Xenopus; Xenopus
Bos taurus	Bostau	9913	Mammals	Cetartiodactyla	Laurasiatheria	99.42	0.12	100	0	RefSeq_GCF_000003055.6;Ensembl_92	Vertebrata; Euteleostomi; Mammalia; Eutheria; Laurasiatheria; Cetartiodactyla; Ruminantia; Pecora; Bovidae; Bovinae; Bos
Ovis aries	Oviari	9940	Mammals	Cetartiodactyla	Laurasiatheria	98.61	0.23	98.71	0.86	RefSeq_GCF_000298735.2;Ensembl_92	Vertebrata; Euteleostomi; Mammalia; Eutheria; Laurasiatheria; Cetartiodactyla; Ruminantia; Pecora; Bovidae; Caprinae; Ovis
Canis familiaris	Canfam	9615	Mammals	Carnivora	Laurasiatheria	99.34	0.15	99.57	0.43	RefSeq_GCF_000002285.3;Ensembl_92	Vertebrata; Euteleostomi; Mammalia; Eutheria; Laurasiatheria; Carnivora; Caniformia; Canidae; Canis
Gallus gallus	Galgal	9031	Birds	Galloanserae	.	99.42	0.15	100	0	RefSeq_GCF_000002315.4;Ensembl_92	Vertebrata; Euteleostomi; Archelosauria; Archosauria; Dinosauria; Saurischia; Theropoda; Coelurosauria; Aves; Neognathae; Galloanserae; Galliformes; Phasianidae; Phasianinae; Gallus
Meleagris gallopavo	Melgal	9103	Birds	Galloanserae	.	96.95	0.35	98.71	0	RefSeq_GCF_000146605.2;Ensembl_92	Vertebrata; Euteleostomi; Archelosauria; Archosauria; Dinosauria; Saurischia; Theropoda; Coelurosauria; Aves; Neognathae; Galloanserae; Galliformes; Phasianidae; Meleagridinae; Meleagris
Coturnix japonica	Cotjap	93934	Birds	Galloanserae	.	99.23	0.15	99.57	0	RefSeq_GCF_001577835.1	Vertebrata; Euteleostomi; Archelosauria; Archosauria; Dinosauria; Saurischia; Theropoda; Coelurosauria; Aves; Neognathae; Galloanserae; Galliformes; Phasianidae; Perdicinae; Coturnix
Struthio camelus australis	Strcam	441894	Birds	.	.	95.55	0.62	94.85	1.72	RefSeq_GCF_000698965.1	Vertebrata; Euteleostomi; Archelosauria; Archosauria; Dinosauria; Saurischia; Theropoda; Coelurosauria; Aves; Palaeognathae; Struthioniformes; Struthionidae; Struthio
Falco peregrinus	Falper	8954	Birds	Neoaves	.	96.02	0.46	96.57	0	RefSeq_GCF_000337955.1	Vertebrata; Euteleostomi; Archelosauria; Archosauria; Dinosauria; Saurischia; Theropoda; Coelurosauria; Aves; Neognathae; Falconiformes; Falconidae; Falco
Ictalurus punctatus	Ictpun	7998	Fishes	.	.	92.38	2.09	97.85	2.15	RefSeq_GCF_001660625.1	Vertebrata; Euteleostomi; Actinopterygii; Neopterygii; Teleostei; Ostariophysi; Siluriformes; Ictaluridae; Ictalurus
Equus caballus	Equcab	9796	Mammals	Perissodactyla	Laurasiatheria	99.96	0	99.57	0.43	RefSeq_GCF_002863925.1;Ensembl_92	Vertebrata; Euteleostomi; Mammalia; Eutheria; Laurasiatheria; Perissodactyla; Equidae; Equus
Oreochromis niloticus	Orenil	8128	Fishes	.	.	99.77	0.08	100	0	RefSeq_GCF_001858045.1;Ensembl_92	Vertebrata; Euteleostomi; Actinopterygii; Neopterygii; Teleostei; Neoteleostei; Acanthomorphata; Ovalentaria; Cichlomorphae; Cichliformes; Cichlidae; African cichlids; Pseudocrenilabrinae; Oreochromini; Oreochromis
Macaca mulatta	Macmul	9544	Mammals	Cercopithecoidea	.	99.54	0.15	98.28	1.29	RefSeq_GCF_000772875.2;Ensembl_92	Vertebrata; Euteleostomi; Mammalia; Eutheria; Euarchontoglires; Primates; Haplorrhini; Catarrhini; Cercopithecidae; Cercopithecinae; Macaca
Monodelphis domestica	Mondom	13616	Mammals	Marsupialia	.	98.34	0.73	99.57	0	RefSeq_GCF_000002295.2;Ensembl_92	Vertebrata; Euteleostomi; Mammalia; Metatheria; Didelphimorphia; Didelphidae; Monodelphis
Loxodonta africana	Loxafr	9785	Mammals	Afrotheria	.	99.65	0	99.57	0.43	RefSeq_GCF_000001905.1;Ensembl_92	Vertebrata; Euteleostomi; Mammalia; Eutheria; Afrotheria; Proboscidea; Elephantidae; Loxodonta
Cavia porcellus	Cavpor	10141	Mammals	Hystricognathi	Rodentia	98.8	0.23	99.14	0	RefSeq_GCF_000151735.1;Ensembl_92	Vertebrata; Euteleostomi; Mammalia; Eutheria; Euarchontoglires; Glires; Rodentia; Hystricomorpha; Caviidae; Cavia
Echinops telfairi	Echtel	9371	Mammals	Afrotheria	.	97.68	0.35	98.28	0	RefSeq_GCF_000313985.1;Ensembl_92	Vertebrata; Euteleostomi; Mammalia; Eutheria; Afrotheria; Tenrecidae; Tenrecinae; Echinops
Dasypus novemcinctus	Dasnov	9361	Mammals	.	.	97.83	0.23	97.85	0.86	RefSeq_GCF_000208655.1;Ensembl_92	Vertebrata; Euteleostomi; Mammalia; Eutheria; Xenarthra; Cingulata; Dasypodidae; Dasypus
Sorex araneus	Sorara	42254	Mammals	Eulipotyphla	Laurasiatheria	97.22	0.39	99.14	0	RefSeq_GCF_000181275.1;Ensembl_92	Vertebrata; Euteleostomi; Mammalia; Eutheria; Laurasiatheria; Insectivora; Soricidae; Soricinae; Sorex
Erinaceus europaeus	Erieur	9365	Mammals	Eulipotyphla	Laurasiatheria	97.99	0.43	99.14	0.43	RefSeq_GCF_000296755.1;Ensembl_92	Vertebrata; Euteleostomi; Mammalia; Eutheria; Laurasiatheria; Insectivora; Erinaceidae; Erinaceinae; Erinaceus
Pongo abelii	Ponabe	9601	Mammals	Hominoidea	.	99.69	0.08	99.14	0.43	RefSeq_GCF_002880775.1;Ensembl_92	Vertebrata; Euteleostomi; Mammalia; Eutheria; Euarchontoglires; Primates; Haplorrhini; Catarrhini; Hominidae; Pongo
Taeniopygia guttata	Taegut	59729	Birds	Neoaves	.	97.49	0.46	99.57	0	RefSeq_GCF_000151805.1;Ensembl_92	Vertebrata; Euteleostomi; Archelosauria; Archosauria; Dinosauria; Saurischia; Theropoda; Coelurosauria; Aves; Neognathae; Passeriformes; Passeroidea; Estrildidae; Estrildinae; Taeniopygia
Salmo salar	Salsal	8030	Fishes	.	.	98.26	0.58	97.42	0.43	RefSeq_GCF_000233375.1	Vertebrata; Euteleostomi; Actinopterygii; Neopterygii; Teleostei; Protacanthopterygii; Salmoniformes; Salmonidae; Salmoninae; Salmo
Papio anubis	Papanu	9555	Mammals	Cercopithecoidea	.	99.23	0.08	99.14	0.86	RefSeq_GCF_000264685.3;Ensembl_92	Vertebrata; Euteleostomi; Mammalia; Eutheria; Euarchontoglires; Primates; Haplorrhini; Catarrhini; Cercopithecidae; Cercopithecinae; Papio
Callithrix jacchus	Caljac	9483	Mammals	Platyrrhini	.	99.65	0.08	100	0	RefSeq_GCF_000004665.1;Ensembl_92	Vertebrata; Euteleostomi; Mammalia; Eutheria; Euarchontoglires; Primates; Haplorrhini; Platyrrhini; Cebidae; Callitrichinae; Callithrix; Callithrix
Otolemur garnettii	Otogar	30611	Mammals	Strepsirhini	.	99.03	0.12	100	0	RefSeq_GCF_000181295.1;Ensembl_92	Vertebrata; Euteleostomi; Mammalia; Eutheria; Euarchontoglires; Primates; Strepsirrhini; Lorisiformes; Galagidae; Otolemur
Ictidomys tridecemlineatus	Icttri	43179	Mammals	Sciuromorpha	Myomorpha-Castorimorpha-Sciuromorpha clade;Rodentia	98.26	0.39	100	0	RefSeq_GCF_000236235.1;Ensembl_92	Vertebrata; Euteleostomi; Mammalia; Eutheria; Euarchontoglires; Glires; Rodentia; Sciuromorpha; Sciuridae; Xerinae; Marmotini; Ictidomys
Nomascus leucogenys	Nomleu	61853	Mammals	Hominoidea	.	97.72	0.27	100	0	RefSeq_GCF_000146795.2;Ensembl_92	Vertebrata; Euteleostomi; Mammalia; Eutheria; Euarchontoglires; Primates; Haplorrhini; Catarrhini; Hylobatidae; Nomascus
Oryzias latipes	Orylat	8090	Fishes	.	.	98.96	0.7	99.14	0.43	RefSeq_GCF_002234675.1;Ensembl_92	Vertebrata; Euteleostomi; Actinopterygii; Neopterygii; Teleostei; Neoteleostei; Acanthomorphata; Ovalentaria; Atherinomorphae; Beloniformes; Adrianichthyidae; Oryziinae; Oryzias
Callorhinchus milii	Calmil	7868	Chondrichthyans	.	.	97.06	1.51	98.28	1.29	RefSeq_GCF_000165045.1	Vertebrata; Chondrichthyes; Holocephali; Chimaeriformes; Callorhinchidae; Callorhinchus
Anolis carolinensis	Anocar	28377	Reptiles	Toxicofera	.	96.67	2.24	99.57	0.43	RefSeq_GCF_000090745.1;Ensembl_92	Vertebrata; Euteleostomi; Lepidosauria; Squamata; Bifurcata; Unidentata; Episquamata; Toxicofera; Iguania; Dactyloidae; Anolis
Fundulus heteroclitus	Funhet	8078	Fishes	.	.	98.84	0.54	99.14	0.86	RefSeq_GCF_000826765.1	Vertebrata; Euteleostomi; Actinopterygii; Neopterygii; Teleostei; Neoteleostei; Acanthomorphata; Ovalentaria; Atherinomorphae; Cyprinodontiformes; Fundulidae; Fundulus
Pteropus vampyrus	Ptevam	132908	Mammals	Chiroptera	Laurasiatheria	98.69	0.12	99.14	0	RefSeq_GCF_000151845.1;Ensembl_92	Vertebrata; Euteleostomi; Mammalia; Eutheria; Laurasiatheria; Chiroptera; Megachiroptera; Pteropodidae; Pteropodinae; Pteropus
Tursiops truncatus	Turtru	9739	Mammals	Cetartiodactyla	Laurasiatheria	98.8	0.08	99.14	0	RefSeq_GCF_001922835.1;Ensembl_92	Vertebrata; Euteleostomi; Mammalia; Eutheria; Laurasiatheria; Cetartiodactyla; Cetacea; Odontoceti; Delphinidae; Tursiops
Ochotona princeps	Ochpri	9978	Mammals	.	.	98.26	0.23	98.71	0.86	RefSeq_GCF_000292845.1;Ensembl_92	Vertebrata; Euteleostomi; Mammalia; Eutheria; Euarchontoglires; Glires; Lagomorpha; Ochotonidae; Ochotona
Dipodomys ordii	Dipord	10020	Mammals	Castorimorpha	Myomorpha-Castorimorpha clade;Myomorpha-Castorimorpha-Sciuromorpha clade;Rodentia	96.67	0.54	97.85	0.43	RefSeq_GCF_000151885.1;Ensembl_92	Vertebrata; Euteleostomi; Mammalia; Eutheria; Euarchontoglires; Glires; Rodentia; Castorimorpha; Heteromyidae; Dipodomyinae; Dipodomys
Macaca fascicularis	Macfas	9541	Mammals	Cercopithecoidea	.	99.27	0.08	99.57	0.43	RefSeq_GCF_000364345.1;Ensembl_92	Vertebrata; Euteleostomi; Mammalia; Eutheria; Euarchontoglires; Primates; Haplorrhini; Catarrhini; Cercopithecidae; Cercopithecinae; Macaca
Galeopterus variegatus	Galvar	482537	Mammals	.	.	93.54	0.54	95.28	0	RefSeq_GCF_000696425.1	Vertebrata; Euteleostomi; Mammalia; Eutheria; Euarchontoglires; Dermoptera; Cynocephalidae; Galeopterus
Microcebus murinus	Micmur	30608	Mammals	Strepsirhini	.	98.84	0.23	97.42	0.86	RefSeq_GCF_000165445.2	Vertebrata; Euteleostomi; Mammalia; Eutheria; Euarchontoglires; Primates; Strepsirrhini; Lemuriformes; Cheirogaleidae; Microcebus
Vicugna pacos	Vicpac	30538	Mammals	Cetartiodactyla	Laurasiatheria	98.26	0.27	100	0	RefSeq_GCF_000164845.2;Ensembl_92	Vertebrata; Euteleostomi; Mammalia; Eutheria; Laurasiatheria; Cetartiodactyla; Tylopoda; Camelidae; Vicugna
Gorilla gorilla gorilla	Gorgor	9595	Mammals	Hominoidea	.	97.56	0.08	100	0	RefSeq_GCF_000151905.2;Ensembl_92	Vertebrata; Euteleostomi; Mammalia; Eutheria; Euarchontoglires; Primates; Haplorrhini; Catarrhini; Hominidae; Gorilla
Maylandia zebra	Mayzeb	106582	Fishes	.	.	99.38	0.31	98.28	0.86	RefSeq_GCF_000238955.1	Vertebrata; Euteleostomi; Actinopterygii; Neopterygii; Teleostei; Neoteleostei; Acanthomorphata; Ovalentaria; Cichlomorphae; Cichliformes; Cichlidae; African cichlids; Pseudocrenilabrinae; Haplochromini; Maylandia; Maylandia zebra complex
Nothobranchius furzeri	Notfur	105023	Fishes	.	.	98.41	0.58	99.57	0.43	RefSeq_GCF_001465895.1	Vertebrata; Euteleostomi; Actinopterygii; Neopterygii; Teleostei; Neoteleostei; Acanthomorphata; Ovalentaria; Atherinomorphae; Cyprinodontiformes; Nothobranchiidae; Nothobranchius
Ailuropoda melanoleuca	Ailmel	9646	Mammals	Carnivora	Laurasiatheria	98.76	0.04	100	0	RefSeq_GCF_000004335.2;Ensembl_92	Vertebrata; Euteleostomi; Mammalia; Eutheria; Laurasiatheria; Carnivora; Caniformia; Ursidae; Ailuropoda
Cricetulus griseus	Crigri	10029	Mammals	Myomorpha(Myodonta)	Myomorpha-Castorimorpha clade;Myomorpha-Castorimorpha-Sciuromorpha clade;Rodentia	96.91	0.46	97.42	0.43	RefSeq_GCF_000223135.1;Ensembl_92	Vertebrata; Euteleostomi; Mammalia; Eutheria; Euarchontoglires; Glires; Rodentia; Myomorpha; Muroidea; Cricetidae; Cricetinae; Cricetulus
Anas platyrhynchos	Anapla	8839	Birds	Galloanserae	.	95.48	0.08	93.99	1.29	RefSeq_GCF_000355885.1;Ensembl_92	Vertebrata; Euteleostomi; Archelosauria; Archosauria; Dinosauria; Saurischia; Theropoda; Coelurosauria; Aves; Neognathae; Galloanserae; Anseriformes; Anatidae; Anas
Sarcophilus harrisii	Sarhar	9305	Mammals	Marsupialia	.	97.41	0.58	99.57	0	RefSeq_GCF_000189315.1;Ensembl_92	Vertebrata; Euteleostomi; Mammalia; Metatheria; Dasyuromorphia; Dasyuridae; Sarcophilus
Latimeria chalumnae	Latcha	7897	Fishes	.	.	96.67	0.35	99.57	0	RefSeq_GCF_000225785.1;Ensembl_92	Vertebrata; Euteleostomi; Coelacanthiformes; Coelacanthidae; Latimeria
Mustela putorius furo	Musput	9669	Mammals	Carnivora	Laurasiatheria	99.27	0.31	100	0	RefSeq_GCF_000215625.1;Ensembl_92	Vertebrata; Euteleostomi; Mammalia; Eutheria; Laurasiatheria; Carnivora; Caniformia; Mustelidae; Mustelinae; Mustela
Haplochromis burtoni	Hapbur	8153	Fishes	.	.	99.42	0.19	99.57	0	RefSeq_GCF_000239415.1	Vertebrata; Euteleostomi; Actinopterygii; Neopterygii; Teleostei; Neoteleostei; Acanthomorphata; Ovalentaria; Cichlomorphae; Cichliformes; Cichlidae; African cichlids; Pseudocrenilabrinae; Haplochromini; Haplochromis
Pundamilia nyererei	Punnye	303518	Fishes	.	.	97.8	0.5	97.85	0.86	RefSeq_GCF_000239375.1	Vertebrata; Euteleostomi; Actinopterygii; Neopterygii; Teleostei; Neoteleostei; Acanthomorphata; Ovalentaria; Cichlomorphae; Cichliformes; Cichlidae; African cichlids; Pseudocrenilabrinae; Haplochromini; Pundamilia
Odocoileus virginianus texanus	Odovir	9880	Mammals	Cetartiodactyla	Laurasiatheria	97.37	0.27	96.14	1.29	RefSeq_GCF_002102435.1	Vertebrata; Euteleostomi; Mammalia; Eutheria; Laurasiatheria; Cetartiodactyla; Ruminantia; Pecora; Cervidae; Odocoileinae; Odocoileus
Saimiri boliviensis boliviensis	Saibol	39432	Mammals	Platyrrhini	.	98.41	0.23	98.28	0	RefSeq_GCF_000235385.1;Ensembl_92	Vertebrata; Euteleostomi; Mammalia; Eutheria; Euarchontoglires; Primates; Haplorrhini; Platyrrhini; Cebidae; Saimiriinae; Saimiri
Heterocephalus glaber	Hetgla	10181	Mammals	Hystricognathi	Rodentia	99.46	0	100	0	RefSeq_GCF_000247695.1;Ensembl_92	Vertebrata; Euteleostomi; Mammalia; Eutheria; Euarchontoglires; Glires; Rodentia; Hystricomorpha; Bathyergidae; Heterocephalus
Equus asinus	Equasi	9793	Mammals	Perissodactyla	Laurasiatheria	98.57	0.15	99.14	0.43	RefSeq_GCF_001305755.1	Vertebrata; Euteleostomi; Mammalia; Eutheria; Laurasiatheria; Perissodactyla; Equidae; Equus
Nipponia nippon	Nipnip	128390	Birds	Neoaves	.	96.48	0.7	94.85	1.72	RefSeq_GCF_000708225.1	Vertebrata; Euteleostomi; Archelosauria; Archosauria; Dinosauria; Saurischia; Theropoda; Coelurosauria; Aves; Neognathae; Pelecaniformes; Threskiornithidae; Nipponia
Rhinopithecus roxellana	Rhirox	61622	Mammals	Cercopithecoidea	.	98.92	0.08	98.71	0.43	RefSeq_GCF_000769185.1;Ensembl_92	Vertebrata; Euteleostomi; Mammalia; Eutheria; Euarchontoglires; Primates; Haplorrhini; Catarrhini; Cercopithecidae; Colobinae; Rhinopithecus
Neomonachus schauinslandi	Neosch	29088	Mammals	Carnivora	Laurasiatheria	98.96	0.15	99.14	0.43	RefSeq_GCF_002201575.1	Vertebrata; Euteleostomi; Mammalia; Eutheria; Laurasiatheria; Carnivora; Caniformia; Phocidae; Neomonachus
Amphiprion ocellaris	Ampoce	80972	Fishes	.	.	98.34	0.39	99.14	0	RefSeq_GCF_002776465.1	Vertebrata; Euteleostomi; Actinopterygii; Neopterygii; Teleostei; Neoteleostei; Acanthomorphata; Ovalentaria; Pomacentridae; Amphiprion
Enhydra lutris kenyoni	Enhlut	391180	Mammals	Carnivora	Laurasiatheria	99.92	0.04	100	0	RefSeq_GCF_002288905.1	Vertebrata; Euteleostomi; Mammalia; Eutheria; Laurasiatheria; Carnivora; Caniformia; Mustelidae; Lutrinae; Enhydra
Pogona vitticeps	Pogvit	103695	Reptiles	Toxicofera	.	98.45	0.43	98.28	0	RefSeq_GCF_900067755.1	Vertebrata; Euteleostomi; Lepidosauria; Squamata; Bifurcata; Unidentata; Episquamata; Toxicofera; Iguania; Acrodonta; Agamidae; Amphibolurinae; Pogona
Scleropages formosus	Sclfor	113540	Fishes	.	.	98.26	0.43	99.57	0	RefSeq_GCF_001624265.1	Vertebrata; Euteleostomi; Actinopterygii; Neopterygii; Teleostei; Osteoglossocephala; Osteoglossomorpha; Osteoglossiformes; Osteoglossidae; Scleropages
Rousettus aegyptiacus	Rouaeg	9407	Mammals	Chiroptera	Laurasiatheria	99.11	0.31	98.71	0.86	RefSeq_GCF_001466805.2	Vertebrata; Euteleostomi; Mammalia; Eutheria; Laurasiatheria; Chiroptera; Megachiroptera; Pteropodidae; Pteropodinae; Rousettus
Panthera pardus	Panpar	9691	Mammals	Carnivora	Laurasiatheria	99.73	0.08	99.14	0.86	RefSeq_GCF_001857705.1	Vertebrata; Euteleostomi; Mammalia; Eutheria; Laurasiatheria; Carnivora; Feliformia; Felidae; Pantherinae; Panthera
Bison bison bison	Bisbis	43346	Mammals	Cetartiodactyla	Laurasiatheria	97.29	0.46	99.14	0	RefSeq_GCF_000754665.1	Vertebrata; Euteleostomi; Mammalia; Eutheria; Laurasiatheria; Cetartiodactyla; Ruminantia; Pecora; Bovidae; Bovinae; Bison
Rhinopithecus bieti	Rhibie	61621	Mammals	Cercopithecoidea	.	97.41	0.19	97.85	0.43	RefSeq_GCF_001698545.1;Ensembl_92	Vertebrata; Euteleostomi; Mammalia; Eutheria; Euarchontoglires; Primates; Haplorrhini; Catarrhini; Cercopithecidae; Colobinae; Rhinopithecus
Sinocyclocheilus grahami	Singra	75366	Fishes	.	.	95.59	0.58	95.28	0.86	RefSeq_GCF_001515645.1	Vertebrata; Euteleostomi; Actinopterygii; Neopterygii; Teleostei; Ostariophysi; Cypriniformes; Cyprinidae; Sinocyclocheilus
Castor canadensis	Cascan	51338	Mammals	Castorimorpha	Myomorpha-Castorimorpha clade;Myomorpha-Castorimorpha-Sciuromorpha clade;Rodentia	95.59	0.77	95.71	1.29	RefSeq_GCF_001984765.1	Vertebrata; Euteleostomi; Mammalia; Eutheria; Euarchontoglires; Glires; Rodentia; Castorimorpha; Castoridae; Castor
Pygocentrus nattereri	Pygnat	42514	Fishes	.	.	98.96	0.12	99.57	0	RefSeq_GCF_001682695.1	Vertebrata; Euteleostomi; Actinopterygii; Neopterygii; Teleostei; Ostariophysi; Characiformes; Characoidei; Pygocentrus
Chinchilla lanigera	Chilan	34839	Mammals	Hystricognathi	Rodentia	99.65	0.04	100	0	RefSeq_GCF_000276665.1;Ensembl_92	Vertebrata; Euteleostomi; Mammalia; Eutheria; Euarchontoglires; Glires; Rodentia; Hystricomorpha; Chinchillidae; Chinchilla
Lepisosteus oculatus	Lepocu	7918	Fishes	.	.	97.6	0.73	98.28	0	RefSeq_GCF_000242695.1;Ensembl_92	Vertebrata; Euteleostomi; Actinopterygii; Neopterygii; Holostei; Semionotiformes; Lepisosteidae; Lepisosteus
Pan paniscus	Panpan	9597	Mammals	Hominoidea	.	99.11	0.12	99.14	0	RefSeq_GCF_000258655.2;Ensembl_92	Vertebrata; Euteleostomi; Mammalia; Eutheria; Euarchontoglires; Primates; Haplorrhini; Catarrhini; Hominidae; Pan
Capra hircus	Caphir	9925	Mammals	Cetartiodactyla	Laurasiatheria	99.92	0	100	0	RefSeq_GCF_001704415.1;Ensembl_92	Vertebrata; Euteleostomi; Mammalia; Eutheria; Laurasiatheria; Cetartiodactyla; Ruminantia; Pecora; Bovidae; Caprinae; Capra
Camelus dromedarius	Camdro	9838	Mammals	Cetartiodactyla	Laurasiatheria	98.53	0.35	99.57	0.43	RefSeq_GCF_000767585.1	Vertebrata; Euteleostomi; Mammalia; Eutheria; Laurasiatheria; Cetartiodactyla; Tylopoda; Camelidae; Camelus
Camelus bactrianus	Cambac	9837	Mammals	Cetartiodactyla	Laurasiatheria	98.84	0.12	99.57	0	RefSeq_GCF_000767855.1	Vertebrata; Euteleostomi; Mammalia; Eutheria; Laurasiatheria; Cetartiodactyla; Tylopoda; Camelidae; Camelus
Jaculus jaculus	Jacjac	51337	Mammals	Myomorpha(Myodonta)	Myomorpha-Castorimorpha clade;Myomorpha-Castorimorpha-Sciuromorpha clade;Rodentia	98.07	0.19	98.71	0	RefSeq_GCF_000280705.1;Ensembl_92	Vertebrata; Euteleostomi; Mammalia; Eutheria; Euarchontoglires; Glires; Rodentia; Myomorpha; Dipodoidea; Dipodidae; Dipodinae; Jaculus
Balaenoptera acutorostrata scammoni	Balacu	310752	Mammals	Cetartiodactyla	Laurasiatheria	98.65	0.5	99.14	0.43	RefSeq_GCF_000493695.1	Vertebrata; Euteleostomi; Mammalia; Eutheria; Laurasiatheria; Cetartiodactyla; Cetacea; Mysticeti; Balaenopteridae; Balaenoptera
Xiphophorus maculatus	Xipmac	8083	Fishes	.	.	99.77	0.12	100	0	RefSeq_GCF_002775205.1;Ensembl_92	Vertebrata; Euteleostomi; Actinopterygii; Neopterygii; Teleostei; Neoteleostei; Acanthomorphata; Ovalentaria; Atherinomorphae; Cyprinodontiformes; Poeciliidae; Poeciliinae; Xiphophorus
Panthera tigris altaica	Pantig	74533	Mammals	Carnivora	Laurasiatheria	96.06	0.77	97	0.43	RefSeq_GCF_000464555.1	Vertebrata; Euteleostomi; Mammalia; Eutheria; Laurasiatheria; Carnivora; Feliformia; Felidae; Pantherinae; Panthera
Microtus ochrogaster	Micoch	79684	Mammals	Myomorpha(Myodonta)	Myomorpha-Castorimorpha clade;Myomorpha-Castorimorpha-Sciuromorpha clade;Rodentia	98.53	0.31	98.28	0.43	RefSeq_GCF_000317375.1;Ensembl_92	Vertebrata; Euteleostomi; Mammalia; Eutheria; Euarchontoglires; Glires; Rodentia; Myomorpha; Muroidea; Cricetidae; Arvicolinae; Microtus
Paralichthys olivaceus	Paroli	8255	Fishes	.	.	95.44	0.66	96.14	0.43	RefSeq_GCF_001970005.1	Vertebrata; Euteleostomi; Actinopterygii; Neopterygii; Teleostei; Neoteleostei; Acanthomorphata; Carangaria; Pleuronectiformes; Pleuronectoidei; Paralichthyidae; Paralichthys
Serinus canaria	Sercan	9135	Birds	Neoaves	.	96.48	0.66	98.28	0.43	RefSeq_GCF_000534875.1	Vertebrata; Euteleostomi; Archelosauria; Archosauria; Dinosauria; Saurischia; Theropoda; Coelurosauria; Aves; Neognathae; Passeriformes; Passeroidea; Fringillidae; Carduelinae; Serinus
Peromyscus maniculatus bairdii	Perman	230844	Mammals	Myomorpha(Myodonta)	Myomorpha-Castorimorpha clade;Myomorpha-Castorimorpha-Sciuromorpha clade;Rodentia	99.38	0.08	99.14	0	RefSeq_GCF_000500345.1;Ensembl_92	Vertebrata; Euteleostomi; Mammalia; Eutheria; Euarchontoglires; Glires; Rodentia; Myomorpha; Muroidea; Cricetidae; Neotominae; Peromyscus
Eptesicus fuscus	Eptfus	29078	Mammals	Chiroptera	Laurasiatheria	98.45	0.27	98.71	0.43	RefSeq_GCF_000308155.1	Vertebrata; Euteleostomi; Mammalia; Eutheria; Laurasiatheria; Chiroptera; Microchiroptera; Vespertilionidae; Eptesicus
Cynoglossus semilaevis	Cynsem	244447	Fishes	.	.	98.45	0.85	99.14	0	RefSeq_GCF_000523025.1	Vertebrata; Euteleostomi; Actinopterygii; Neopterygii; Teleostei; Euteleostei; Neoteleostei; Acanthomorpha; Acanthopterygii; Percomorpha; Pleuronectiformes; Soleoidei; Cynoglossidae; Cynoglossinae; Cynoglossus
Octodon degus	Octdeg	10160	Mammals	Hystricognathi	Rodentia	98.49	0.23	96.14	0	RefSeq_GCF_000260255.1;Ensembl_92	Vertebrata; Euteleostomi; Mammalia; Eutheria; Euarchontoglires; Glires; Rodentia; Hystricomorpha; Octodontidae; Octodon
Orycteropus afer afer	Oryafe	1230840	Mammals	Afrotheria	.	97.45	0.5	97.85	0.43	RefSeq_GCF_000298275.1	Vertebrata; Euteleostomi; Mammalia; Eutheria; Afrotheria; Tubulidentata; Orycteropodidae; Orycteropus
Chrysochloris asiatica	Chrasi	185453	Mammals	Afrotheria	.	98.8	0.39	100	0	RefSeq_GCF_000296735.1	Vertebrata; Euteleostomi; Mammalia; Eutheria; Afrotheria; Chrysochloridae; Chrysochlorinae; Chrysochloris
Elephantulus edwardii	Eleedw	28737	Mammals	Afrotheria	.	97.95	0.73	98.28	0.86	RefSeq_GCF_000299155.1	Vertebrata; Euteleostomi; Mammalia; Eutheria; Afrotheria; Macroscelidea; Macroscelididae; Elephantulus
Ficedula albicollis	Ficalb	59894	Birds	Neoaves	.	98.65	0.27	99.14	0	RefSeq_GCF_000247815.1;Ensembl_92	Vertebrata; Euteleostomi; Archelosauria; Archosauria; Dinosauria; Saurischia; Theropoda; Coelurosauria; Aves; Neognathae; Passeriformes; Muscicapidae; Ficedula
Camelus ferus	Camfer	419612	Mammals	Cetartiodactyla	Laurasiatheria	96.52	0.31	97.42	0.43	RefSeq_GCF_000311805.1	Vertebrata; Euteleostomi; Mammalia; Eutheria; Laurasiatheria; Cetartiodactyla; Tylopoda; Camelidae; Camelus
Mesocricetus auratus	Mesaur	10036	Mammals	Myomorpha(Myodonta)	Myomorpha-Castorimorpha clade;Myomorpha-Castorimorpha-Sciuromorpha clade;Rodentia	98.3	0.5	98.28	1.29	RefSeq_GCF_000349665.1;Ensembl_92	Vertebrata; Euteleostomi; Mammalia; Eutheria; Euarchontoglires; Glires; Rodentia; Myomorpha; Muroidea; Cricetidae; Cricetinae; Mesocricetus
Pteropus alecto	Pteale	9402	Mammals	Chiroptera	Laurasiatheria	98.65	0.35	99.14	0.86	RefSeq_GCF_000325575.1	Vertebrata; Euteleostomi; Mammalia; Eutheria; Laurasiatheria; Chiroptera; Megachiroptera; Pteropodidae; Pteropodinae; Pteropus
Chrysemys picta bellii	Chrpic	8478	Reptiles	Testudines	.	98.69	0.19	97	0.86	RefSeq_GCF_000241765.3	Vertebrata; Euteleostomi; Testudines + Archosauria group; Testudines; Cryptodira; Testudinoidea; Emydidae; Chrysemys
Seriola lalandi dorsalis	Serlal	1841481	Fishes	.	.	99.34	0.04	99.57	0	RefSeq_GCF_002814215.1	Vertebrata; Euteleostomi; Actinopterygii; Neopterygii; Teleostei; Neoteleostei; Acanthomorphata; Carangaria; Carangiformes; Carangidae; Seriola
Seriola dumerili	Serdum	41447	Fishes	.	.	99.65	0.08	99.57	0.43	RefSeq_GCF_002260705.1	Vertebrata; Euteleostomi; Actinopterygii; Neopterygii; Teleostei; Neoteleostei; Acanthomorphata; Carangaria; Carangiformes; Carangidae; Seriola
Nannospalax galili	Nangal	1026970	Mammals	Myomorpha(Myodonta)	Myomorpha-Castorimorpha clade;Myomorpha-Castorimorpha-Sciuromorpha clade;Rodentia	99.23	0.23	99.14	0.86	RefSeq_GCF_000622305.1;Ensembl_92	Vertebrata; Euteleostomi; Mammalia; Eutheria; Euarchontoglires; Glires; Rodentia; Myomorpha; Muroidea; Spalacidae; Spalacinae; Nannospalax
Parus major	Parmaj	9157	Birds	Neoaves	.	98.84	0.43	99.14	0	RefSeq_GCF_001522545.2	Vertebrata; Euteleostomi; Archelosauria; Archosauria; Dinosauria; Saurischia; Theropoda; Coelurosauria; Aves; Neognathae; Passeriformes; Paridae; Parus
Oryzias melastigma	Orymel	30732	Fishes	.	.	99.38	0.43	99.57	0.43	RefSeq_GCF_002922805.1	Vertebrata; Euteleostomi; Actinopterygii; Neopterygii; Teleostei; Neoteleostei; Acanthomorphata; Ovalentaria; Atherinomorphae; Beloniformes; Adrianichthyidae; Oryziinae; Oryzias
Tupaia chinensis	Tupchi	246437	Mammals	.	.	99.27	0.15	99.57	0.43	RefSeq_GCF_000334495.1	Vertebrata; Euteleostomi; Mammalia; Eutheria; Euarchontoglires; Scandentia; Tupaiidae; Tupaia
Physeter catodon	Phycat	9755	Mammals	Cetartiodactyla	Laurasiatheria	99.65	0.04	99.57	0	RefSeq_GCF_002837175.1	Vertebrata; Euteleostomi; Mammalia; Eutheria; Laurasiatheria; Cetartiodactyla; Cetacea; Odontoceti; Physeteridae; Physeter
Poecilia formosa	Poefor	48698	Fishes	.	.	99.15	0.23	100	0	RefSeq_GCF_000485575.1;Ensembl_92	Vertebrata; Euteleostomi; Actinopterygii; Neopterygii; Teleostei; Neoteleostei; Acanthomorphata; Ovalentaria; Atherinomorphae; Cyprinodontiformes; Poeciliidae; Poeciliinae; Poecilia
Astyanax mexicanus	Astmex	7994	Fishes	.	.	99.11	0.31	99.14	0.43	RefSeq_GCF_000372685.2;Ensembl_92	Vertebrata; Euteleostomi; Actinopterygii; Neopterygii; Teleostei; Ostariophysi; Characiformes; Characoidei; Characidae; Characidae incertae sedis; Astyanax clade; Astyanax
Stegastes partitus	Stepar	144197	Fishes	.	.	98.76	0.12	98.28	0	RefSeq_GCF_000690725.1	Vertebrata; Euteleostomi; Actinopterygii; Neopterygii; Teleostei; Neoteleostei; Acanthomorphata; Ovalentaria; Pomacentridae; Stegastes
Cyprinodon variegatus	Cypvar	28743	Fishes	.	.	96.48	0.93	96.57	0.86	RefSeq_GCF_000732505.1	Vertebrata; Euteleostomi; Actinopterygii; Neopterygii; Teleostei; Neoteleostei; Acanthomorphata; Ovalentaria; Atherinomorphae; Cyprinodontiformes; Cyprinodontidae; Cyprinodon
Chlorocebus sabaeus	Chlsab	60711	Mammals	Cercopithecoidea	.	99.27	0.12	99.57	0.43	RefSeq_GCF_000409795.2;Ensembl_92	Vertebrata; Euteleostomi; Mammalia; Eutheria; Euarchontoglires; Primates; Haplorrhini; Catarrhini; Cercopithecidae; Cercopithecinae; Chlorocebus
Austrofundulus limnaeus	Auslim	52670	Fishes	.	.	98.22	0.62	98.71	0.86	RefSeq_GCF_001266775.1	Vertebrata; Euteleostomi; Actinopterygii; Neopterygii; Teleostei; Neoteleostei; Acanthomorphata; Ovalentaria; Atherinomorphae; Cyprinodontiformes; Rivulidae; Austrofundulus
Delphinapterus leucas	Delleu	9749	Mammals	Cetartiodactyla	Laurasiatheria	99.42	0.23	98.28	1.29	RefSeq_GCF_002288925.1	Vertebrata; Euteleostomi; Mammalia; Eutheria; Laurasiatheria; Cetartiodactyla; Cetacea; Odontoceti; Monodontidae; Delphinapterus
Macaca nemestrina	Macnem	9545	Mammals	Cercopithecoidea	.	99.46	0.15	99.14	0.43	RefSeq_GCF_000956065.1;Ensembl_92	Vertebrata; Euteleostomi; Mammalia; Eutheria; Euarchontoglires; Primates; Haplorrhini; Catarrhini; Cercopithecidae; Cercopithecinae; Macaca
Cercocebus atys	Ceraty	9531	Mammals	Cercopithecoidea	.	99.42	0.08	98.71	0.43	RefSeq_GCF_000955945.1;Ensembl_92	Vertebrata; Euteleostomi; Mammalia; Eutheria; Euarchontoglires; Primates; Haplorrhini; Catarrhini; Cercopithecidae; Cercopithecinae; Cercocebus
Chelonia mydas	Chemyd	8469	Reptiles	Testudines	.	97.06	0.39	97.42	0	RefSeq_GCF_000344595.1	Vertebrata; Euteleostomi; Archelosauria; Testudines; Cryptodira; Durocryptodira; Americhelydia; Chelonioidea; Cheloniidae; Chelonia
Alligator mississippiensis	Allmis	8496	Reptiles	Crocodilia	.	98.69	0.46	98.71	0.43	RefSeq_GCF_000281125.3	Vertebrata; Euteleostomi; Archelosauria; Archosauria; Crocodylia; Alligatoridae; Alligatorinae; Alligator
Crocodylus porosus	Cropor	8502	Reptiles	Crocodilia	.	96.79	2.13	96.14	2.15	RefSeq_GCF_001723895.1	Vertebrata; Euteleostomi; Archelosauria; Archosauria; Crocodylia; Longirostres; Crocodylidae; Crocodylus
Odobenus rosmarus divergens	Odoros	9708	Mammals	Carnivora	Laurasiatheria	99.34	0.12	99.14	0.43	RefSeq_GCF_000321225.1	Vertebrata; Euteleostomi; Mammalia; Eutheria; Laurasiatheria; Carnivora; Caniformia; Odobenidae; Odobenus
Orcinus orca	Orcorc	9733	Mammals	Cetartiodactyla	Laurasiatheria	99.42	0.08	100	0	RefSeq_GCF_000331955.2	Vertebrata; Euteleostomi; Mammalia; Eutheria; Laurasiatheria; Cetartiodactyla; Cetacea; Odontoceti; Delphinidae; Orcinus
Numida meleagris	Nummel	8996	Birds	Galloanserae	.	99.3	0.31	99.57	0	RefSeq_GCF_002078875.1	Vertebrata; Euteleostomi; Archelosauria; Archosauria; Dinosauria; Saurischia; Theropoda; Coelurosauria; Aves; Neognathae; Galloanserae; Galliformes; Numididae; Numida
Falco cherrug	Falche	345164	Birds	Neoaves	.	95.63	0.62	97.42	0	RefSeq_GCF_000337975.1	Vertebrata; Euteleostomi; Archelosauria; Archosauria; Dinosauria; Saurischia; Theropoda; Coelurosauria; Aves; Neognathae; Falconiformes; Falconidae; Falco
Lates calcarifer	Latcal	8187	Fishes	.	.	99.77	0.04	99.57	0	RefSeq_GCF_001640805.1	Vertebrata; Euteleostomi; Actinopterygii; Neopterygii; Teleostei; Neoteleostei; Acanthomorphata; Carangaria; Carangaria incertae sedis; Centropomidae; Lates
Aotus nancymaae	Aotnan	37293	Mammals	Platyrrhini	.	99.11	0.04	100	0	RefSeq_GCF_000952055.2;Ensembl_92	Vertebrata; Euteleostomi; Mammalia; Eutheria; Euarchontoglires; Primates; Haplorrhini; Platyrrhini; Aotidae; Aotus
Pelodiscus sinensis	Pelsin	13735	Reptiles	Testudines	.	97.76	0.46	99.57	0.43	RefSeq_GCF_000230535.1;Ensembl_92	Vertebrata; Euteleostomi; Archelosauria; Testudines; Cryptodira; Trionychia; Trionychidae; Pelodiscus
Myotis davidii	Myodav	225400	Mammals	Chiroptera	Laurasiatheria	95.36	0.7	97.85	0	RefSeq_GCF_000327345.1	Vertebrata; Euteleostomi; Mammalia; Eutheria; Laurasiatheria; Chiroptera; Microchiroptera; Vespertilionidae; Myotis
Poecilia mexicana	Poemex	48701	Fishes	.	.	98.18	0.31	99.14	0.43	RefSeq_GCF_001443325.1	Vertebrata; Euteleostomi; Actinopterygii; Neopterygii; Teleostei; Neoteleostei; Acanthomorphata; Ovalentaria; Atherinomorphae; Cyprinodontiformes; Poeciliidae; Poeciliinae; Poecilia
Gavialis gangeticus	Gavgan	94835	Reptiles	Crocodilia	.	96.44	2.67	93.99	3.86	RefSeq_GCF_001723915.1	Vertebrata; Euteleostomi; Archelosauria; Archosauria; Crocodylia; Longirostres; Gavialidae; Gavialinae; Gavialis
Lipotes vexillifer	Lipvex	118797	Mammals	Cetartiodactyla	Laurasiatheria	99.27	0.19	99.14	0	RefSeq_GCF_000442215.1	Vertebrata; Euteleostomi; Mammalia; Eutheria; Laurasiatheria; Cetartiodactyla; Cetacea; Odontoceti; Lipotidae; Lipotes
Pseudopodoces humilis	Psehum	181119	Birds	Neoaves	.	99.57	0.15	99.57	0	RefSeq_GCF_000331425.1	Vertebrata; Euteleostomi; Archelosauria; Archosauria; Dinosauria; Saurischia; Theropoda; Coelurosauria; Aves; Neognathae; Passeriformes; Paridae; Pseudopodoces
Clupea harengus	Cluhar	7950	Fishes	.	.	97.91	0.7	96.14	0.43	RefSeq_GCF_000966335.1	Vertebrata; Euteleostomi; Actinopterygii; Neopterygii; Teleostei; Clupei; Clupeiformes; Clupeoidei; Clupeidae; Clupea
Fukomys damarensis	Fukdam	885580	Mammals	Hystricognathi	Rodentia	98.69	0.27	100	0	RefSeq_GCF_000743615.1;Ensembl_92	Vertebrata; Euteleostomi; Mammalia; Eutheria; Euarchontoglires; Glires; Rodentia; Hystricomorpha; Bathyergidae; Fukomys
Ursus maritimus	Ursmar	29073	Mammals	Carnivora	Laurasiatheria	97.25	0.54	98.28	0.86	RefSeq_GCF_000687225.1	Vertebrata; Euteleostomi; Mammalia; Eutheria; Laurasiatheria; Carnivora; Caniformia; Ursidae; Ursus
Poecilia latipinna	Poelat	48699	Fishes	.	.	98.34	0.31	98.28	0	RefSeq_GCF_001443285.1	Vertebrata; Euteleostomi; Actinopterygii; Neopterygii; Teleostei; Neoteleostei; Acanthomorphata; Ovalentaria; Atherinomorphae; Cyprinodontiformes; Poeciliidae; Poeciliinae; Poecilia
Python bivittatus	Pytbiv	176946	Reptiles	Toxicofera	.	93.97	0.85	94.42	0.43	RefSeq_GCF_000186305.1	Vertebrata; Euteleostomi; Lepidosauria; Squamata; Bifurcata; Unidentata; Episquamata; Toxicofera; Serpentes; Henophidia; Pythonidae; Python
Protobothrops mucrosquamatus	Promuc	103944	Reptiles	Toxicofera	.	95.78	1.28	97	0	RefSeq_GCF_001527695.2	Vertebrata; Euteleostomi; Lepidosauria; Squamata; Bifurcata; Unidentata; Episquamata; Toxicofera; Serpentes; Colubroidea; Viperidae; Crotalinae; Protobothrops
Myotis brandtii	Myobra	109478	Mammals	Chiroptera	Laurasiatheria	95.98	0.43	98.71	0.43	RefSeq_GCF_000412655.1	Vertebrata; Euteleostomi; Mammalia; Eutheria; Laurasiatheria; Chiroptera; Microchiroptera; Vespertilionidae; Myotis
Alligator sinensis	Allsin	38654	Reptiles	Crocodilia	.	96.75	0.31	98.28	0	RefSeq_GCF_000455745.1	Vertebrata; Euteleostomi; Archelosauria; Archosauria; Crocodylia; Alligatoridae; Alligatorinae; Alligator
Esox lucius	Esoluc	8010	Fishes	.	.	99.19	0.19	99.57	0.43	RefSeq_GCF_000721915.3	Vertebrata; Euteleostomi; Actinopterygii; Neopterygii; Teleostei; Protacanthopterygii; Esociformes; Esocidae; Esox
Bos mutus	Bosmut	72004	Mammals	Cetartiodactyla	Laurasiatheria	97.25	0.19	98.71	0	RefSeq_GCF_000298355.1	Vertebrata; Euteleostomi; Mammalia; Eutheria; Laurasiatheria; Cetartiodactyla; Ruminantia; Pecora; Bovidae; Bovinae; Bos
Kryptolebias marmoratus	Krymar	37003	Fishes	.	.	98.07	0.39	97.42	1.29	RefSeq_GCF_001649575.1	Vertebrata; Euteleostomi; Actinopterygii; Neopterygii; Teleostei; Neoteleostei; Acanthomorphata; Ovalentaria; Atherinomorphae; Cyprinodontiformes; Rivulidae; Kryptolebias
Phascolarctos cinereus	Phacin	38626	Mammals	Marsupialia	.	99.85	0.08	100	0	RefSeq_GCF_002099425.1	Vertebrata; Euteleostomi; Mammalia; Metatheria; Diprotodontia; Phascolarctidae; Phascolarctos
Meriones unguiculatus	Merung	10047	Mammals	Myomorpha(Myodonta)	Myomorpha-Castorimorpha clade;Myomorpha-Castorimorpha-Sciuromorpha clade;Rodentia	96.09	0.73	96.57	0	RefSeq_GCF_002204375.1	Vertebrata; Euteleostomi; Mammalia; Eutheria; Euarchontoglires; Glires; Rodentia; Myomorpha; Muroidea; Muridae; Gerbillinae; Meriones
Monopterus albus	Monalb	43700	Fishes	.	.	98.34	0.66	98.28	0.43	RefSeq_GCF_001952655.1	Vertebrata; Euteleostomi; Actinopterygii; Neopterygii; Teleostei; Neoteleostei; Acanthomorphata; Anabantaria; Synbranchiformes; Synbranchidae; Monopterus
Propithecus coquereli	Procoq	379532	Mammals	Strepsirhini	.	95.78	0.23	95.28	0.43	RefSeq_GCF_000956105.1;Ensembl_92	Vertebrata; Euteleostomi; Mammalia; Eutheria; Euarchontoglires; Primates; Strepsirrhini; Lemuriformes; Indriidae; Propithecus
Trichechus manatus latirostris	Triman	127582	Mammals	Afrotheria	.	97.76	0.39	99.14	0.43	RefSeq_GCF_000243295.1	Vertebrata; Euteleostomi; Mammalia; Eutheria; Afrotheria; Sirenia; Trichechidae; Trichechus
Ceratotherium simum simum	Cersim	73337	Mammals	Perissodactyla	Laurasiatheria	99.27	0.23	99.14	0.86	RefSeq_GCF_000283155.1	Vertebrata; Euteleostomi; Mammalia; Eutheria; Laurasiatheria; Perissodactyla; Rhinocerotidae; Ceratotherium
Anser cygnoides domesticus	Anscyg	381198	Birds	Galloanserae	.	94.2	0.81	95.71	1.29	RefSeq_GCF_000971095.1	Vertebrata; Euteleostomi; Archelosauria; Archosauria; Dinosauria; Saurischia; Theropoda; Coelurosauria; Aves; Neognathae; Galloanserae; Anseriformes; Anatidae; Anser
Egretta garzetta	Egrgar	188379	Birds	Neoaves	.	95.48	0.5	97	0.86	RefSeq_GCF_000687185.1	Vertebrata; Euteleostomi; Archelosauria; Archosauria; Dinosauria; Saurischia; Theropoda; Coelurosauria; Aves; Neognathae; Pelecaniformes; Ardeidae; Egretta
Equus przewalskii	Equprz	9798	Mammals	Perissodactyla	Laurasiatheria	96.56	0.23	93.99	1.72	RefSeq_GCF_000696695.1	Vertebrata; Euteleostomi; Mammalia; Eutheria; Laurasiatheria; Perissodactyla; Equidae; Equus
Manacus vitellinus	Manvit	328815	Birds	Neoaves	.	96.37	0.73	97.85	0	RefSeq_GCF_001715985.1	Vertebrata; Euteleostomi; Archelosauria; Archosauria; Dinosauria; Saurischia; Theropoda; Coelurosauria; Aves; Neognathae; Passeriformes; Pipridae; Manacus
Corvus brachyrhynchos	Corbra	85066	Birds	Neoaves	.	95.09	0.62	96.14	0.86	RefSeq_GCF_000691975.1	Vertebrata; Euteleostomi; Archelosauria; Archosauria; Dinosauria; Saurischia; Theropoda; Coelurosauria; Aves; Neognathae; Passeriformes; Corvoidea; Corvidae; Corvus
Aquila chrysaetos canadensis	Aquchr	216574	Birds	Neoaves	.	99.3	0.12	97	0.86	RefSeq_GCF_000766835.1	Vertebrata; Euteleostomi; Archelosauria; Archosauria; Dinosauria; Saurischia; Theropoda; Coelurosauria; Aves; Neognathae; Falconiformes; Accipitridae; Accipitrinae; Aquila
Calypte anna	Calann	9244	Birds	Neoaves	.	96.44	0.66	97	0	RefSeq_GCF_000699085.1	Vertebrata; Euteleostomi; Archelosauria; Archosauria; Dinosauria; Saurischia; Theropoda; Coelurosauria; Aves; Neognathae; Trochiliformes; Trochilidae; Calypte
Aptenodytes forsteri	Aptfor	9233	Birds	Neoaves	.	95.82	0.54	95.71	0.86	RefSeq_GCF_000699145.1	Vertebrata; Euteleostomi; Archelosauria; Archosauria; Dinosauria; Saurischia; Theropoda; Coelurosauria; Aves; Neognathae; Sphenisciformes; Spheniscidae; Aptenodytes
Charadrius vociferus	Chavoc	50402	Birds	Neoaves	.	96.37	0.5	95.28	0.86	RefSeq_GCF_000708025.1	Vertebrata; Euteleostomi; Archelosauria; Archosauria; Dinosauria; Saurischia; Theropoda; Coelurosauria; Aves; Neognathae; Charadriiformes; Charadriidae; Charadrius
Cuculus canorus	Cuccan	55661	Birds	Neoaves	.	97.33	0.7	98.71	0	RefSeq_GCF_000709325.1	Vertebrata; Euteleostomi; Archelosauria; Archosauria; Dinosauria; Saurischia; Theropoda; Coelurosauria; Aves; Neognathae; Cuculiformes; Cuculidae; Cuculus
Haliaeetus leucocephalus	Halleu	52644	Birds	Neoaves	.	98.34	0.58	96.14	2.58	RefSeq_GCF_000737465.1	Vertebrata; Euteleostomi; Archelosauria; Archosauria; Dinosauria; Saurischia; Theropoda; Coelurosauria; Aves; Neognathae; Falconiformes; Accipitridae; Accipitrinae; Haliaeetus
Chaetura pelagica	Chapel	8897	Birds	Neoaves	.	95.36	0.7	97	0.43	RefSeq_GCF_000747805.1	Vertebrata; Euteleostomi; Archelosauria; Archosauria; Dinosauria; Saurischia; Theropoda; Coelurosauria; Aves; Neognathae; Apodiformes; Apodidae; Chaetura
Mus caroli	Muscar	10089	Mammals	Myomorpha(Myodonta)	Myomorpha-Castorimorpha clade;Myomorpha-Castorimorpha-Sciuromorpha clade;Rodentia	99.3	0.27	99.14	0	RefSeq_GCF_900094665.1;Ensembl_92	Vertebrata; Euteleostomi; Mammalia; Eutheria; Euarchontoglires; Glires; Rodentia; Myomorpha; Muroidea; Muridae; Murinae; Mus; Mus
Nanorana parkeri	Nanpar	125878	Amphibians	.	.	95.24	2.09	97.42	0	RefSeq_GCF_000935625.1	Vertebrata; Euteleostomi; Amphibia; Batrachia; Anura; Neobatrachia; Ranoidea; Dicroglossidae; Dicroglossinae; Nanorana
Marmota marmota marmota	Marmar	9994	Mammals	Sciuromorpha	Myomorpha-Castorimorpha-Sciuromorpha clade;Rodentia	97.56	0.23	97.42	0	RefSeq_GCF_001458135.1	Vertebrata; Euteleostomi; Mammalia; Eutheria; Euarchontoglires; Glires; Rodentia; Sciuromorpha; Sciuridae; Xerinae; Marmotini; Marmota
Mandrillus leucophaeus	Manleu	9568	Mammals	Cercopithecoidea	.	97.8	0.23	97.85	0	RefSeq_GCF_000951045.1;Ensembl_92	Vertebrata; Euteleostomi; Mammalia; Eutheria; Euarchontoglires; Primates; Haplorrhini; Catarrhini; Cercopithecidae; Cercopithecinae; Mandrillus
Colobus angolensis palliatus	Colang	336983	Mammals	Cercopithecoidea	.	97.87	0.15	98.71	0.43	RefSeq_GCF_000951035.1;Ensembl_92	Vertebrata; Euteleostomi; Mammalia; Eutheria; Euarchontoglires; Primates; Haplorrhini; Catarrhini; Cercopithecidae; Colobinae; Colobus
Manis javanica	Manjav	9974	Mammals	.	.	91.96	0.7	91.85	1.29	RefSeq_GCF_001685135.1	Vertebrata; Euteleostomi; Mammalia; Eutheria; Laurasiatheria; Pholidota; Manidae; Manis
Sinocyclocheilus rhinocerous	Sinrhi	307959	Fishes	.	.	97.53	0.46	99.57	0.43	RefSeq_GCF_001515625.1	Vertebrata; Euteleostomi; Actinopterygii; Neopterygii; Teleostei; Ostariophysi; Cypriniformes; Cyprinidae; Sinocyclocheilus
Sinocyclocheilus anshuiensis	Sinans	1608454	Fishes	.	.	98.34	0.39	99.57	0.43	RefSeq_GCF_001515605.1	Vertebrata; Euteleostomi; Actinopterygii; Neopterygii; Teleostei; Ostariophysi; Cypriniformes; Cyprinidae; Sinocyclocheilus
Gekko japonicus	Gekjap	146911	Reptiles	Gekkota	.	94.86	0.93	95.28	0.43	RefSeq_GCF_001447785.1	Vertebrata; Euteleostomi; Lepidosauria; Squamata; Bifurcata; Gekkota; Gekkonidae; Gekkoninae; Gekko
Calidris pugnax	Calpug	198806	Birds	Neoaves	.	98.53	0.23	98.28	0	RefSeq_GCF_001431845.1	Vertebrata; Euteleostomi; Archelosauria; Archosauria; Dinosauria; Saurischia; Theropoda; Coelurosauria; Aves; Neognathae; Charadriiformes; Scolopacidae; Calidris
Sturnus vulgaris	Stuvul	9172	Birds	Neoaves	.	99.3	0.19	99.57	0.43	RefSeq_GCF_001447265.1	Vertebrata; Euteleostomi; Archelosauria; Archosauria; Dinosauria; Saurischia; Theropoda; Coelurosauria; Aves; Neognathae; Passeriformes; Sturnidae; Sturnus
Lonchura striata domestica	Lonstr	299123	Birds	Neoaves	.	98.76	0.5	100	0	RefSeq_GCF_002197715.1	Vertebrata; Euteleostomi; Archelosauria; Archosauria; Dinosauria; Saurischia; Theropoda; Coelurosauria; Aves; Neognathae; Passeriformes; Passeroidea; Estrildidae; Estrildinae; Lonchura
Miniopterus natalensis	Minnat	291302	Mammals	Chiroptera	Laurasiatheria	98.3	0.23	99.14	0.43	RefSeq_GCF_001595765.1	Vertebrata; Euteleostomi; Mammalia; Eutheria; Laurasiatheria; Chiroptera; Microchiroptera; Vespertilionidae; Miniopterinae; Miniopterus
Lepidothrix coronata	Lepcor	321398	Birds	Neoaves	.	98.38	0.46	97.42	0.86	RefSeq_GCF_001604755.1	Vertebrata; Euteleostomi; Archelosauria; Archosauria; Dinosauria; Saurischia; Theropoda; Coelurosauria; Aves; Neognathae; Passeriformes; Pipridae; Lepidothrix
Cebus capucinus imitator	Cebcap	1737458	Mammals	Platyrrhini	.	98.49	0.08	98.71	0	RefSeq_GCF_001604975.1;Ensembl_92	Vertebrata; Euteleostomi; Mammalia; Eutheria; Euarchontoglires; Primates; Haplorrhini; Platyrrhini; Cebidae; Cebinae; Cebus
Carlito syrichta	Carsyr	1868482	Mammals	.	.	95.71	0.43	97.85	0.43	RefSeq_GCF_000164805.1;Ensembl_92	Vertebrata; Euteleostomi; Mammalia; Eutheria; Euarchontoglires; Primates; Haplorrhini; Tarsiiformes; Tarsiidae; Carlito
Rhinolophus sinicus	Rhisin	89399	Mammals	Chiroptera	Laurasiatheria	99.11	0.23	99.57	0	RefSeq_GCF_001888835.1	Vertebrata; Euteleostomi; Mammalia; Eutheria; Laurasiatheria; Chiroptera; Microchiroptera; Rhinolophidae; Rhinolophinae; Rhinolophus
Mus pahari	Muspah	10093	Mammals	Myomorpha(Myodonta)	Myomorpha-Castorimorpha clade;Myomorpha-Castorimorpha-Sciuromorpha clade;Rodentia	99.15	0.43	99.57	0	RefSeq_GCF_900095145.1;Ensembl_92	Vertebrata; Euteleostomi; Mammalia; Eutheria; Euarchontoglires; Glires; Rodentia; Myomorpha; Muroidea; Muridae; Murinae; Mus; Coelomys
Acanthochromis polyacanthus	Acapol	80966	Fishes	.	.	97.29	0.23	97.85	0	RefSeq_GCF_002109545.1	Vertebrata; Euteleostomi; Actinopterygii; Neopterygii; Teleostei; Neoteleostei; Acanthomorphata; Ovalentaria; Pomacentridae; Acanthochromis
Piliocolobus tephrosceles	Piltep	591936	Mammals	Cercopithecoidea	.	97.72	0.23	97.42	0.43	RefSeq_GCF_002776525.1	Vertebrata; Euteleostomi; Mammalia; Eutheria; Euarchontoglires; Primates; Haplorrhini; Catarrhini; Cercopithecidae; Colobinae; Piliocolobus
Paramormyrops kingsleyae	Parkin	1676925	Fishes	.	.	98.57	0.39	98.28	0.43	RefSeq_GCF_002872115.1	Vertebrata; Euteleostomi; Actinopterygii; Neopterygii; Teleostei; Osteoglossocephala; Osteoglossomorpha; Osteoglossiformes; Mormyridae; Paramormyrops
Terrapene mexicana triunguis	Termex	1415176	Reptiles	Testudines	.	92.73	0.7	93.99	0.43	RefSeq_GCF_002925995.1	Vertebrata; Euteleostomi; Archelosauria; Testudines; Cryptodira; Durocryptodira; Testudinoidea; Emydidae; Terrapene
Columba livia	Colliv	8932	Birds	Neoaves	.	96.21	0.46	96.14	0.43	RefSeq_GCF_000337935.1	Vertebrata; Euteleostomi; Archelosauria; Archosauria; Dinosauria; Saurischia; Theropoda; Coelurosauria; Aves; Neognathae; Columbiformes; Columbidae; Columba
Pan troglodytes	Pantro	9598	Mammals	Hominoidea	.	99.5	0.08	100	0	RefSeq_GCF_000001515.7;Ensembl_92	Vertebrata; Euteleostomi; Mammalia; Eutheria; Euarchontoglires; Primates; Haplorrhini; Catarrhini; Hominidae; Pan
Mus spretus	Musspr	10096	Mammals	Myomorpha(Myodonta)	Myomorpha-Castorimorpha clade;Myomorpha-Castorimorpha-Sciuromorpha clade;Rodentia	98.22	0.97	97.85	1.29	Ensembl_92	Vertebrata; Euteleostomi; Mammalia; Eutheria; Euarchontoglires; Glires; Rodentia; Myomorpha; Muroidea; Muridae; Murinae; Mus; Mus
Rhincodon typus	Rhityp	259920	Chondrichthyans	.	.	93.46	1.31	85.84	2.15	RefSeq_GCF_001642345.1;RIKEN	Vertebrata; Chondrichthyes; Elasmobranchii; Galeomorphii; Galeoidea; Orectolobiformes; Rhincodontidae; Rhincodon
Scyliorhinus torazame	Scytor	75743	Chondrichthyans	.	.	81.44	4.45	87.98	3	RefSeq_GCF_001642345.1;RIKEN	Vertebrata; Chondrichthyes; Elasmobranchii; Galeomorphii; Galeoidea; Carcharhiniformes; Scyliorhinidae; Scyliorhinus
Chiloscyllium punctatum	Chipun	137246	Chondrichthyans	.	.	95.28	0.86	95.28	0.86	RefSeq_GCF_001642345.1;RIKEN	Vertebrata; Chondrichthyes; Elasmobranchii; Galeomorphii; Galeoidea; Orectolobiformes; Hemiscylliidae; Chiloscyllium
Paroedura picta	Parpic	143630	Reptiles	Gekkota	.	89.79	3.25	89.7	1.29	RefSeq_GCF_001642345.1;RIKEN	Vertebrata; Euteleostomi; Lepidosauria; Squamata; Bifurcata; Gekkota; Gekkonidae; Gekkoninae; Paroedura
