## Supplementary Table S3 for "Gene fate spectrum as a reflection of local genomic properties"

### Sheet: Table_S3
Supplementary Table S3. ENCODE accession ID list used for epigenomic analyses
File accession in ENCODE	Alias in UCSC	File format	Output type	File assembly	Assay	Biosample term name
ENCFF544TNR		bed narrowPeak	conservative IDR thresholded peaks	GRCh38	ATAC-seq	GM12878
ENCFF548PSN		bed narrowPeak	conservative IDR thresholded peaks	GRCh38	ATAC-seq	A549
ENCFF305GIG		bed narrowPeak	conservative IDR thresholded peaks	GRCh38	ATAC-seq	K562
ENCFF067WME		bed narrowPeak	conservative IDR thresholded peaks	GRCh38	ATAC-seq	GM23338
ENCFF172DEA		bed narrowPeak	conservative IDR thresholded peaks	GRCh38	ATAC-seq	GM12878
ENCFF356TXH		bed narrowPeak	conservative IDR thresholded peaks	GRCh38	ATAC-seq	HepG2
ENCFF810YIX		bed narrowPeak	conservative IDR thresholded peaks	GRCh38	ATAC-seq	K562
ENCFF715LSI		bed narrowPeak	conservative IDR thresholded peaks	GRCh38	ATAC-seq	HepG2
ENCFF879EZT		bed narrowPeak	conservative IDR thresholded peaks	GRCh38	ATAC-seq	MCF-7
ENCFF483EAG		bed narrowPeak	conservative IDR thresholded peaks	GRCh38	ATAC-seq	IMR-90
ENCFF619DFW		bed narrowPeak	conservative IDR thresholded peaks	GRCh38	ATAC-seq	SK-N-SH
ENCFF067UVH		bed bed3+	topologically associated domains	GRCh38	Hi-C	SK-MEL-5
ENCFF183RCR		bed bed3+	topologically associated domains	GRCh38	Hi-C	T47D
ENCFF654ZID		bed bed3+	topologically associated domains	GRCh38	Hi-C	RPMI7951
ENCFF296RLZ		bed bed3+	topologically associated domains	GRCh38	Hi-C	SJCRH30
ENCFF241RXN		bed bed3+	topologically associated domains	GRCh38	Hi-C	G401
ENCFF822VBC		bed bed3+	topologically associated domains	GRCh38	Hi-C	NCI-H460
ENCFF796ORT		bed bed3+	topologically associated domains	GRCh38	Hi-C	Panc1
ENCFF716CFF		bed bed3+	topologically associated domains	GRCh38	Hi-C	A549
ENCFF302WDA		bed bed3+	topologically associated domains	GRCh38	Hi-C	Caki2
ENCFF139JCA		bed bed3+	topologically associated domains	GRCh38	Hi-C	LNCaP clone FGC
ENCFF603GAT		bed bed3+	topologically associated domains	GRCh38	Hi-C	SK-N-MC
ENCFF001GHZ	wgEncodeUwRepliSeqBg02esWaveSignalRep1	bigWig	wavelet-smoothed signal	hg19	RepliSeq	BG02ES
ENCFF001GJQ	wgEncodeUwRepliSeqBjWaveSignalRep1	bigWig	wavelet-smoothed signal	hg19	RepliSeq	BJ
ENCFF001GKV	wgEncodeUwRepliSeqGm06990WaveSignalRep1	bigWig	wavelet-smoothed signal	hg19	RepliSeq	GM06990
ENCFF001GLQ	wgEncodeUwRepliSeqGm12801WaveSignalRep1	bigWig	wavelet-smoothed signal	hg19	RepliSeq	GM12801
ENCFF001GMM	wgEncodeUwRepliSeqGm12812WaveSignalRep1	bigWig	wavelet-smoothed signal	hg19	RepliSeq	GM12812
ENCFF001GNI	wgEncodeUwRepliSeqGm12813WaveSignalRep1	bigWig	wavelet-smoothed signal	hg19	RepliSeq	GM12813
ENCFF001GOE	wgEncodeUwRepliSeqGm12878WaveSignalRep1	bigWig	wavelet-smoothed signal	hg19	RepliSeq	GM12878
ENCFF001GPB	wgEncodeUwRepliSeqHelas3WaveSignalRep1	bigWig	wavelet-smoothed signal	hg19	RepliSeq	HeLa-S3
ENCFF001GQD	wgEncodeUwRepliSeqHepg2WaveSignalRep1	bigWig	wavelet-smoothed signal	hg19	RepliSeq	HepG2
ENCFF001GQX	wgEncodeUwRepliSeqHuvecWaveSignalRep1	bigWig	wavelet-smoothed signal	hg19	RepliSeq	HUVEC
ENCFF001GRV	wgEncodeUwRepliSeqImr90WaveSignalRep1	bigWig	wavelet-smoothed signal	hg19	RepliSeq	IMR90
ENCFF001GST	wgEncodeUwRepliSeqK562WaveSignalRep1	bigWig	wavelet-smoothed signal	hg19	RepliSeq	K562
ENCFF001GTQ	wgEncodeUwRepliSeqMcf7WaveSignalRep1	bigWig	wavelet-smoothed signal	hg19	RepliSeq	MCF-7
ENCFF001GUN	wgEncodeUwRepliSeqNhekWaveSignalRep1	bigWig	wavelet-smoothed signal	hg19	RepliSeq	NHEK
ENCFF001GVH	wgEncodeUwRepliSeqSknshWaveSignalRep1	bigWig	wavelet-smoothed signal	hg19	RepliSeq	SK-N-SH
